# Expansion of profibrotic monocyte-derived alveolar macrophages in patients with persistent respiratory symptoms and radiographic abnormalities after COVID-19

**DOI:** 10.1101/2023.07.30.551145

**Authors:** Joseph I. Bailey, Connor H. Puritz, Karolina J. Senkow, Nikolay S. Markov, Estefani Diaz, Emmy Jonasson, Zhan Yu, Suchitra Swaminathan, Ziyan Lu, Samuel Fenske, Rogan A. Grant, Hiam Abdala-Valencia, Ruben J. Mylvaganam, Janet Miller, R. Ian Cumming, Robert M. Tighe, Kymberly M. Gowdy, Ravi Kalhan, Manu Jain, Ankit Bharat, Chitaru Kurihara, Ruben San Jose Estepar, Raul San Jose Estepar, George R. Washko, Ali Shilatifard, Jacob I. Sznajder, Karen M. Ridge, GR Scott Budinger, Rosemary Braun, Alexander V. Misharin, Marc A. Sala

## Abstract

As many as 10–30% of the over 760 million survivors of COVID-19 develop persistent symptoms, of which respiratory symptoms are among the most common. To understand the cellular and molecular basis for respiratory PASC, we combined a machine learning based analysis of lung computed tomography (CT) with flow cytometry, single-cell RNA-sequencing analysis of bronchoalveolar lavage fluid and nasal curettage samples, and alveolar cytokine profiling in a cohort of thirty-five patients with respiratory symptoms and radiographic abnormalities more than 90 days after infection with COVID-19. CT images from patients with PASC revealed abnormalities involving 73% of the lung, which improved on subsequent imaging. Interstitial abnormalities suggestive of fibrosis on CT were associated with the increased numbers of neutrophils and presence of profibrotic monocyte-derived alveolar macrophages in BAL fluid, reflecting unresolved epithelial injury. Persistent infection with SARS-CoV-2 was identified in six patients and secondary bacterial or viral infections in two others. These findings suggest that despite its heterogenous clinical presentations, respiratory PASC with radiographic abnormalities results from a common pathobiology characterized by the ongoing recruitment of neutrophils and profibrotic monocyte-derived alveolar macrophages driving lung fibrosis with implications for diagnosis and therapy.
