## Supplemental Data File 1 for "Expansion of profibrotic monocyte-derived alveolar macrophages in patients with persistent respiratory symptoms and radiographic abnormalities after COVID-19"

	COVID Diagnosis	Acute COVID Admission Date	Acute COVID Intubation Date	Acute COVID Extubation Date	Acute COVID Discharge Date	CT Scan 1 Date	CT Scan 2 Date	Steroid Start Date	Steroid End Date	Bronchoscopy Date	PFT Date	Transplant	Steroids	ICU Admission	Flow Cytometry	Cytokines	CT Scan 1	CT Scan 2	BAL scRNAseq	Nasal scRNAseq	Age	Sex	Race	Ethnicity	BMI
RPRA01	July - September 2020	7			9	67	147	115	150		95		Yes	No	No	No	Yes	Yes	No	No	49	F	White	Not hispanic or latino	25.7
RPRA02	January - March 2021					73	178	94	178	84	66		Yes	NA	Yes	Yes	Yes	Yes	Yes	Yes	72	M	Black	Not hispanic or latino	29.5
RPRA03	October - December 2020	2			32	155	297	186	270	176	329		Yes	Yes	Yes	Yes	Yes	Yes	Yes	Yes	59	M	White	Hispanic or latino	25.5
RPRA04	July - September 2020	6			30	206	344	231	323	229	399		Yes	Yes	Yes	Yes	Yes	Yes	Yes	No	39	F	Black	Not hispanic or latino	42.4
RPRA05	April - June 2020					329	453	353	441	350			Yes	NA	Yes	Yes	Yes	Yes	Yes	Yes	32	F	White	Hispanic or latino	24.4
RPRA06	October - December 2020					129	375	170	254	164	129		Yes	NA	Yes	Yes	Yes	Yes	Yes	Yes	64	F	Black	Not hispanic or latino	34.9
RPRA07	October - December 2020	0	6	15	22	103	231	158	235	141			Yes	Yes	Yes	Yes	Yes	Yes	Yes	Yes	69	M	Other	Hispanic or latino	35.3
RPRA08	January - March 2021	0			22	157	250	172	242	169	184		Yes	NA	Yes	Yes	Yes	Yes	Yes	No	79	M	White	Not hispanic or latino	31.3
RPRA09	October - December 2020	4	16	22	34	228	322	229	288	230	145		Yes	Yes	Yes	Yes	Yes	Yes	Yes	No	56	F	White	Not hispanic or latino	28.3
RPRA10	January - March 2021					183	286	198	268	195	132		Yes	NA	Yes	Yes	Yes	Yes	No	No	75	F	White	Not hispanic or latino	41.2
RPRA11	October - December 2020	9			11	252	386	282	366	274	246		Yes	NA	Yes	Yes	Yes	Yes	Yes	No	54	F	Asian	Not hispanic or latino	28.7
RPRA12	April - June 2021	8				64				99		Yes	No	Yes	Yes	Yes	Yes	No	Yes	No	54	M	White	Not hispanic or latino	26.3
RPRA13	April - June 2021	5	9			47				79		Yes	No	Yes	Yes	Yes	Yes	No	Yes	No	53	M	White	Not hispanic or latino	25.3
RPRA14	October - December 2020	12	22	39	63	146	325	238	308	59	238		Yes	Yes	No	No	Yes	Yes	No	No	65	M	Other	Not hispanic or latino	25.3
RPRA15	October - December 2020					206	394	274	316		271		Yes	No	No	No	Yes	Yes	No	No	58	M	White	Not hispanic or latino	33
RPRA16	October - December 2020	3	24	33	54	103	225			24	117		No	Yes	No	No	Yes	Yes	No	No	77	F	Other	Hispanic or latino	31.3
RPRA17	January - March 2021	8	37	63	71	246	390	344	386		259		Yes	Yes	No	No	Yes	Yes	No	No	62	M	White	Not hispanic or latino	31.8
RPRA18	January - March 2021	0			5	214				339	89		No	No	Yes	No	Yes	No	No	No	74	F	Black	Not hispanic or latino	34.2
RPRA19	July - September 2021	6	10			153	319			154			No	Yes	Yes	No	Yes	Yes	Yes	No	60	M	White	Not hispanic or latino	29.05
RPRA20	January - March 2021					261				282	177		No	No	Yes	No	Yes	No	Yes	No	58	M	White	Not hispanic or latino	22.44
RPRA21	October - December 2020	-4			6	398	516	448	581	446	217		Yes	No	Yes	No	Yes	Yes	Yes	No	62	F	White	Not hispanic or latino	28.8
RPRA22	October - December 2021	-1			9	31	143	61	215	37	68		Yes	Yes	Yes	No	Yes	Yes	Yes	No	62	M	Other	Hispanic or latino	31.3
RPRA23	October - December 2021	7			19	45	294	90	160	86			Yes	No	Yes	No	Yes	Yes	Yes	No	53	M	White	Not hispanic or latino	26.2
RPRA24	October - December 2021	0			49	59	109	24	105	65			Yes	Yes	Yes	No	Yes	Yes	Yes	No	75	M	White	Not hispanic or latino	23.6
RPRA25	October - December 2021	0			2	20	123	64	120		61		Yes	No	No	No	Yes	Yes	No	No	65	M	White	Hispanic or latino	17.8
RPRA26	January - March 2022	31			47	35	223	48	83	38			Yes	No	Yes	No	Yes	Yes	Yes	No	34	M	White	Not hispanic or latino	27.7
RPRA27	January - March 2022	35			38	49	159	55	212	50			Yes	Yes	Yes	No	Yes	Yes	Yes	No	65	M->F	Black	Not hispanic or latino	35.8
RPRA28	October - December 2020	0	5	18	16	425				432	387		No	Yes	Yes	No	Yes	No	Yes	No	64	M	Asian	Not hispanic or latino	24
RPRA29	July - September 2021	9			21	145	228	177	219	172			Yes	Yes	Yes	No	Yes	Yes	Yes	No	59	M	White	Not hispanic or latino	32.1
RPRA30	October - December 2021					61	173			95			No	No	Yes	No	Yes	Yes	Yes	No	68	F	White	Not hispanic or latino	18
RPRA31	October - December 2021	11			28	77	263	80	163		77		Yes	Yes	No	No	Yes	Yes	No	No	40	F	Black	Not hispanic or latino	47.6
RPRA32	October - December 2021					135	191	145	191	138	128		Yes	No	Yes	No	Yes	Yes	Yes	No	62	F	White	Not hispanic or latino	30.7
RPRA33	October - December 2021	129			138	182	277	112	225	193	-24		Yes	No	Yes	No	Yes	Yes	Yes	No	57	F	White	Not hispanic or latino	30.6
RPRA34	January - March 2022					96	127	119	143	118	107		Yes	No	Yes	No	Yes	Yes	No	No	83	M	White	Not hispanic or latino	24
RPRA35	October - December 2020	0			57	489		57	182	530			Yes	Yes	Yes	No	Yes	No	No	No	33	F	White	Hispanic or latino	34.9
