## Supplemental Data File 2 for "Expansion of profibrotic monocyte-derived alveolar macrophages in patients with persistent respiratory symptoms and radiographic abnormalities after COVID-19"

Study ID	Flow Cytometry	BAL scRNA-seq	Nasal scRNA-seq	Cytokines	Sex	Age	Race	BMI	Hispanic or Latino
HV01		x			Female	33	White	23.41	No
HV02	x	x			Female	26	White	20.8	No
HV03	x	x			Female	33	White	20.6	No
HV04	x	x			Male	24	White	31.7	Yes
HV05	x	x			Female	68	White	33.99	No
HV06		x			Male	20	White	24.9	No
HV07	x				Male	29	White	28.3	No
HV08	x				Male	23	Asian	23.6	No
HV09	x				Female	36	Black or African American	35.4	No
HV10	x				Female	21	Black or African American	27.6	No
HV11			x		Male	58	Asian	22.3	No
HV12			x		Male	42	White	19.2	No
HV13			x		Male	30	White	24.8	No
HV14			Omitted		Female	27	White/Asian	27.4	No
HV15			x		Female	37	Black or African American	23.1	No
HV16			x		Male	25	NA	27.5	Yes
HV17			x		Female	32	White	21.6	No
HV18				x	Female	40	White	27.5	No
HV19				x	Female	39	Black or African American	35.1	No
HV20				x	Female	36	White	28.7	No
HV21				x	Male	22	White	22.3	Yes
HV22				x	Male	21	White	26	Yes
HV23				x	Female	27	Asian	22.8	No
HV24				x	Female	24	Asian	18.4	No
HV25				x	Male	23	White	24.1	No
HV26				x	Male	24	Asian	25.9	No
HV27				x	Female	26	White	24.1	No
HV28				x	Male	33	White	25.6	No
HV29				x	Male	25	Asian	21.7	No
HV30				x	Female	22	White	20.1	No
