## Supplemental Data File 4 for "Expansion of profibrotic monocyte-derived alveolar macrophages in patients with persistent respiratory symptoms and radiographic abnormalities after COVID-19"

Subject_ID	Normal	Fibrotic	Inflammatory	Nodularity	Emphysema/Cysts
RPRA01	0.75949012531212	0.168663207576576	0.0593599779691927	0.012486689142112	0
RPRA02	0.123293092005801	0.196927166300025	0.552125974874572	0.127543236255689	0.000110530563911533
RPRA03	0.267801360177515	0.504157621687269	0.20592527383841	0.0216876406182538	0.000428103678551125
RPRA04	0.00559764471802279	0.462312791295658	0.493313591356005	0.0387759726303142	0
RPRA05	0.524471973887739	0.216490865905159	0.180602427521872	0.0784347326852306	0
RPRA06	0.604935178508769	0.332198741695343	0.0425700241777761	0.0202630313924646	3.30242256472565e-05
RPRA07	0.528330746780948	0.416405918373709	0.0429182344421747	0.012246442844177	9.86575589903813e-05
RPRA08	0.429966897519981	0.502742724233983	0.0528571278100699	0.0143933316719124	3.99187640545564e-05
RPRA09	0.70425663686721	0.272532808877839	0.0149678815583328	0.007692738765864	0.000549933930754187
RPRA10	0.00595190106710424	0.222373203215102	0.598390844863479	0.173284050854315	0
RPRA11	0.819372000611112	0.165148556761927	0.00996705309584194	0.00551238953111935	0
RPRA12	0.00320184484358911	0.594232374536978	0.140035166699841	0.262464100437282	6.65134823104113e-05
RPRA13	0.0128014486424518	0.972518495901449	0.00229471476621666	0.0123853406898824	0
RPRA14	0.00139356961316778	0.521035021668903	0.265126590598445	0.212444818119485	0
RPRA15	0.679642307822356	0.141722398498829	0.127748019865563	0.0508872738132517	0
RPRA16	0.253867906437509	0.513534308783023	0.217109599576547	0.0142683985207993	0.00121978668212208
RPRA18	0.504035031217136	0.249637220947239	0.188682850261872	0.0576448975737531	0
RPRA19	0.0453626335570261	0.683035142073596	0.239462636837508	0.0319282163007464	0.000211371231124127
RPRA20	0.779816648479268	0.0792802980695859	0.00638038772882443	0.00223593168686575	0.132286734035456
RPRA21	0.358587673406713	0.181387621865027	0.290535005779265	0.1694893154543	3.83494695117883e-07
RPRA22	9.76604209138098e-05	0.753654583164489	0.128485956171045	0.117761800243552	0
RPRA23	0.34001021533566	0.556710933121192	0.0816916905799365	0.0214257302479834	0.000161430715228469
RPRA24	0.162543918572969	0.734030934941962	0.0858454683578043	0.0173346993350786	0.000244978792185961
RPRA25	0.265977609717231	0.470295888392087	0.197181188969768	0.0661864897184859	0.000358823202427598
RPRA26	0.106261715819591	0.250621461985365	0.473853920599552	0.169262901595492	0
RPRA27	0.262743254558695	0.400212641157422	0.238448228462541	0.0985630851173225	3.27907040190385e-05
RPRA28	0	0.307958942356316	0.563129485689517	0.128911571954167	0
RPRA30	0.630248000574	0.194458234945304	0.117504505284238	0.0577590952687839	3.01639276747842e-05
RPRA31	8.43924500308199e-05	0.525754703211761	0.214630777900875	0.259530126437333	0
RPRA32	0.168949650498393	0.275303360994172	0.43983650082399	0.115910487683445	0
RPRA33	0.400568689917281	0.362856304493628	0.0496688464118041	0.00219371786273194	0.184712441314554
RPRA34	0.428906460236538	0.408902427542989	0.136399061193046	0.0257920510274262	0
RPRA35	0.11063077717068	0.286994616346397	0.571551250907749	0.0308233555751738	0
RPRA17	0.0154495922112987	0.228891968800614	0.748279683548059	0.00737875544002892	0
RPRA29	0.742382520567859	0.205266723254828	0.0386963160808997	0.0136544400964135	0
