## Supplemental Data File 5 for "Expansion of profibrotic monocyte-derived alveolar macrophages in patients with persistent respiratory symptoms and radiographic abnormalities after COVID-19"

Subject_ID	Normal	Fibrotic	Inflammatory	Nodularity	Emphysema/Cysts
RPRA01	0.914486633213706	0.0752003437570658	0.00709634958332172	0.00316946527945976	4.72081664462972e-05
RPRA02	0.792546222185619	0.145440821042128	0.0506933968407983	0.0113195599314543	0
RPRA03	0.329491570942502	0.474990289031827	0.163762195546446	0.0312935523227237	0.000462392156500699
RPRA04	0.0399614315801254	0.342633381602697	0.532472243527496	0.0846456927963966	0.00028725049328539
RPRA05	0.510650808869291	0.212738495203165	0.190398389523037	0.0862123064045069	0
RPRA06	0.563401804727633	0.245026710598023	0.115914818757292	0.0756566659170521	0
RPRA07	0.650811888029889	0.311111293299655	0.0246551809365736	0.0133532753252239	6.83624086581257e-05
RPRA08	0.50222171308855	0.436173488159952	0.0505389387349179	0.0109328313178885	0.000133028698690967
RPRA09	0.72089918022526	0.25741335770601	0.0135878946640496	0.00762028227506351	0.000479285129617116
RPRA10	0.633011029840905	0.281493283004185	0.0622431051826564	0.0232525819722534	0
RPRA11	0.715462092111364	0.205289949902998	0.0568335538512486	0.0224144041343895	0
RPRA14	0.198537684785667	0.367807373897293	0.322969798866758	0.110685142450282	0
RPRA15	0.881790085894249	0.107503148407843	0.00233376712956928	0.00837299856833963	0
RPRA16	0.541764974940554	0.376536078177193	0.0665375767827304	0.0150220242685443	0.000139345830978331
RPRA17	0.0146062585414356	0.198755350968945	0.71905658504671	0.0664230773070759	0.00115872813583371
RPRA19	0.173975741273899	0.482099664152648	0.236768093744559	0.107061878171436	9.46226574584102e-05
RPRA21	0.907388098927462	0.0785654573074041	0.00103880926222187	0.0130071431852728	4.91317639392341e-07
RPRA22	0.000447189759453476	0.42187214586049	0.539291763395193	0.0383889009848638	0
RPRA23	0.000824745049050314	0.36995468464312	0.495305221124105	0.133915349183724	0
RPRA24	0.0119969216374691	0.788567171485868	0.0997175434273393	0.0997179534383317	4.10010992394706e-07
RPRA25	0.283450769257614	0.162812465936859	0.475298798190067	0.0781228577754381	0.000315108840021021
RPRA27	0.423949124660926	0.315655414021062	0.226643283241921	0.0332538258500394	0.000498352226050798
RPRA29	0.84223367620248	0.131808290222958	0.0112836447507615	0.014551188116818	0.000123200706982519
RPRA30	0.933898710529245	0.0564099159101514	0.00242596076972311	0.0072117512314049	5.36615594752592e-05
RPRA31	0.593837565538755	0.279993782416304	0.115362854244041	0.0102957153246351	0.000510082476265168
RPRA32	0.803905594708386	0.18109128489603	0.00804630932929324	0.00695681106629067	0
RPRA33	0.492750666728677	0.355920836087043	0.130796786927667	0.0204818091506253	4.99011059881527e-05
RPRA34	0.0568876562391249	0.813249543601525	0.106523309294496	0.0231564169178743	0.00018307394697951
RPRA26	0.427634557803257	0.143661168549798	0.336315044530921	0.0923892291160238	0
