## Supplemental Data File 6 for "Expansion of profibrotic monocyte-derived alveolar macrophages in patients with persistent respiratory symptoms and radiographic abnormalities after COVID-19"

Study_ID	Group	Tregs	CD4 T cells	CD8 T cells	Neutrophils	CD206 high macrophages	CD206 low macrophages	Eosinophils	NK cells	Monocytes	B and plasma cells
HV01	Healthy	NA	NA	NA	5.39	NA	NA	NA	NA	NA	NA
HV02	Healthy	1.65	28.2	7.01	1.13	52.4	4.35	0.5	1.34	0.046	1.07
HV03	Healthy	0.38	3.79	3.69	1.02	83.6	4.76	0.38	0.51	0.058	0.86
HV04	Healthy	0.78	6.74	1.92	0.99	74.2	11.7	1.63	0.22	0.056	1.01
HV05	Healthy	1.01	12.8	4.19	3.78	69.2	6.56	0.39	0.64	0.12	1.04
HV06	Healthy	0.34	2.78	1.42	1.56	81.7	10.1	0.91	0.17	0.077	0.65
HV07	Healthy	0.097	1.32	0.59	0.58	81.4	11.8	3.48	0.033	0.13	0.36
HV08	Healthy	0.69	6.45	4.13	1.39	78.9	5.05	0.96	0.36	0.071	0.29
HV09	Healthy	1.27	11	3.97	0.12	76.9	2.96	0.12	1.06	0.048	1.99
HV10	Healthy	0.18	1.45	1.42	0.22	90.3	5.77	0.33	0.034	0.017	0.18
RPRA02	RPRA	0.54	1.29	2.51	31.7	57.4	4.57	0.12	0.17	0.048	1.5
RPRA03	RPRA	0.18	1.01	0.93	4.53	85.2	6.57	0.84	0.14	0.13	0.38
RPRA04	RPRA	0.23	2.05	5.4	12.2	59.5	14.7	2.71	0.78	1.27	0.91
RPRA05	RPRA	3.26	8.13	4.85	3.44	54.9	15.6	2.37	0.63	0.48	5.54
RPRA06	RPRA	1.62	6.57	5.35	5.64	60.7	13.5	0.34	0.67	1.59	3.88
RPRA07	RPRA	0.52	2.81	2.91	5.6	61.4	22.6	2.18	0.42	0.44	0.9
RPRA08	RPRA	0.7	4.96	2.82	8.4	70.3	9.27	0.52	1.3	0.43	1.09
RPRA09	RPRA	0.1	0.86	0.29	2.97	91	3.88	0.65	0.057	0.028	0.14
RPRA10	RPRA	1.69	16.9	9.52	31.3	6.02	7.8	0.81	1.48	3.07	20.1
RPRA11	RPRA	1.56	14.2	15.3	7.19	41.5	12.5	0.36	2.12	0.29	4.14
RPRA12	RPRA (transplant)	0.03	0.08	0.01	72.1	19.6	7.89	0.1	0.00262	0.17	0.038
RPRA13 (right)	RPRA (transplant)	0.024	3.68	4.13	80.2	0.45	4.58	0.071	0.91	4.97	0.66
RPRA13 (left)	RPRA (transplant)	0.015	1.21	1.07	89	0.54	6.66	0.088	0.13	0.94	0.21
RPRA13 (donor)	Healthy	0.36	1.74	2.11	5.36	76.5	12.1	0.51	0.35	0.26	0.56
RPRA18	RPRA	0	6.73	6.96	49.3	25.5	8.02	0.19	0	1.17	1.98
RPRA19	RPRA	2.22	7.4	7.12	13	48	18.6	0.87	0.71	0.36	1.24
RPRA20	RPRA	2.4	13.6	15.9	1.95	54.2	7.59	1.66	0.54	0.15	1.67
RPRA21	RPRA	0.73	10	4.53	5.6	56.5	17.1	3.07	0.2	0.19	1.16
RPRA22	RPRA	0.35	2.86	6.39	21.6	50.5	14.6	2.39	0.29	0.25	0.56
RPRA23	RPRA	0.31	3.85	3.05	7.85	50.4	23.9	8.24	0.19	0.58	1.5
RPRA24	RPRA	0.066	0.52	0.36	6.12	64.1	26.6	1.83	0.038	0.22	0.13
RPRA26	RPRA	0.7	7.14	26.1	20.7	3.72	26.7	0.31	0.7	12.3	0.93
RPRA27	RPRA	2.43	15.7	24.9	24.3	0.77	13.5	0.11	0.8	14	2.34
RPRA28	RPRA	0.3	1.32	1.46	22.4	48	17.6	5.1	1.26	1.43	0.98
RPRA29	RPRA	0.29	1.39	4.98	9.41	56.9	18.6	6.52	0.19	0.34	1.25
RPRA30	RPRA	0.56	20.9	39.4	9.37	21	6.18	0.46	0.4	0.2	0.78
RPRA32	RPRA	2.57	35.6	5.43	4.72	33.7	9.7	2.94	0.27	0.48	4.04
RPRA33	RPRA	0.34	6.47	31.2	9.61	35.1	14.5	1.14	0.051	0.7	0.48
RPRA34	RPRA	0.2	1.93	39	44.5	2.81	2.62	0.4	0.2	7.11	0.74
RPRA35	RPRA	0.27	0.99	1.17	30.7	42.2	13.3	2.76	0.35	5.02	1.75
