## Supplemental Data File 16 for "Expansion of profibrotic monocyte-derived alveolar macrophages in patients with persistent respiratory symptoms and radiographic abnormalities after COVID-19"

cell_type	Status	Study_ID	n_cells	total	cell_proportion
Secretory ciliated cells	RPRA	RPRA11	1206	7584	0.15901898734177214
Secretory ciliated cells	RPRA	RPRA12	1	3296	0.00030339805825242716
Secretory ciliated cells	RPRA	RPRA13	231	3427	0.06740589436825212
Secretory ciliated cells	RPRA	RPRA03	28	11796	0.002373685995252628
Secretory ciliated cells	RPRA	RPRA15	11	10096	0.001089540412044374
Secretory ciliated cells	Healthy	HV07	57	5043	0.011302795954788817
Secretory ciliated cells	Healthy	HV08	71	7713	0.00920523791002204
Secretory ciliated cells	Healthy	HV09	30	3365	0.008915304606240713
Secretory ciliated cells	Healthy	HV11	118	6428	0.01835718730553827
Secretory ciliated cells	Healthy	HV12	1157	8797	0.13152210981016255
Secretory ciliated cells	Healthy	HV13	452	3515	0.12859174964438122
Secretory cells	RPRA	RPRA11	1396	7584	0.1840717299578059
Secretory cells	RPRA	RPRA12	52	3296	0.015776699029126214
Secretory cells	RPRA	RPRA13	344	3427	0.10037934053107675
Secretory cells	RPRA	RPRA03	345	11796	0.029247202441505596
Secretory cells	RPRA	RPRA15	517	10096	0.05120839936608558
Secretory cells	Healthy	HV07	1117	5043	0.2214951417806861
Secretory cells	Healthy	HV08	1370	7713	0.1776221962919746
Secretory cells	Healthy	HV09	342	3365	0.10163447251114413
Secretory cells	Healthy	HV11	548	6428	0.08525202240199128
Secretory cells	Healthy	HV12	1646	8797	0.18710924178697283
Secretory cells	Healthy	HV13	489	3515	0.1391180654338549
Ciliated cells	RPRA	RPRA11	3538	7584	0.4665084388185654
Ciliated cells	RPRA	RPRA12	1	3296	0.00030339805825242716
Ciliated cells	RPRA	RPRA13	1581	3427	0.46133644587102424
Ciliated cells	RPRA	RPRA03	29	11796	0.002458460495083079
Ciliated cells	RPRA	RPRA15	21	10096	0.0020800316957210775
Ciliated cells	Healthy	HV07	146	5043	0.02895102121752925
Ciliated cells	Healthy	HV08	374	7713	0.04848956307532737
Ciliated cells	Healthy	HV09	88	3365	0.026151560178306093
Ciliated cells	Healthy	HV11	117	6428	0.01820161792159303
Ciliated cells	Healthy	HV12	1895	8797	0.21541434579970445
Ciliated cells	Healthy	HV13	543	3515	0.15448079658605973
Mucous cells	RPRA	RPRA11	453	7584	0.05973101265822785
Mucous cells	RPRA	RPRA13	61	3427	0.01779982491975489
Mucous cells	RPRA	RPRA03	20	11796	0.00169548999660902
Mucous cells	RPRA	RPRA15	5	10096	0.0004952456418383518
Mucous cells	Healthy	HV07	19	5043	0.003767598651596272
Mucous cells	Healthy	HV08	57	7713	0.007390120575651498
Mucous cells	Healthy	HV09	37	3365	0.01099554234769688
Mucous cells	Healthy	HV11	71	6428	0.01104542626011201
Mucous cells	Healthy	HV12	643	8797	0.07309309992042742
Mucous cells	Healthy	HV13	25	3515	0.007112375533428165
Ionocytes	RPRA	RPRA11	40	7584	0.005274261603375527
Ionocytes	RPRA	RPRA13	49	3427	0.014298220017508025
Ionocytes	RPRA	RPRA03	3	11796	0.000254323499491353
Ionocytes	RPRA	RPRA15	1	10096	9.904912836767037e-05
Ionocytes	Healthy	HV07	3	5043	0.000594883997620464
Ionocytes	Healthy	HV08	7	7713	0.0009075586671852716
Ionocytes	Healthy	HV09	1	3365	0.00029717682020802375
Ionocytes	Healthy	HV12	57	8797	0.0064794816414686825
Ionocytes	Healthy	HV13	9	3515	0.0025604551920341396
Suprabasal cells	RPRA	RPRA11	776	7584	0.10232067510548523
Suprabasal cells	RPRA	RPRA12	350	3296	0.10618932038834951
Suprabasal cells	RPRA	RPRA13	550	3427	0.16049022468631455
Suprabasal cells	RPRA	RPRA03	5943	11796	0.5038148524923703
Suprabasal cells	RPRA	RPRA15	4611	10096	0.45671553090332806
Suprabasal cells	Healthy	HV07	2048	5043	0.40610747570890343
Suprabasal cells	Healthy	HV08	4451	7713	0.5770776610916635
Suprabasal cells	Healthy	HV09	655	3365	0.19465081723625557
Suprabasal cells	Healthy	HV11	2002	6428	0.31144990665836964
Suprabasal cells	Healthy	HV12	2257	8797	0.2565647379788564
Suprabasal cells	Healthy	HV13	937	3515	0.2665718349928876
Basal cells	RPRA	RPRA11	68	7584	0.008966244725738396
Basal cells	RPRA	RPRA12	21	3296	0.006371359223300971
Basal cells	RPRA	RPRA13	71	3427	0.02071782900496061
Basal cells	RPRA	RPRA03	1177	11796	0.09977958630044083
Basal cells	RPRA	RPRA15	2362	10096	0.2339540412044374
Basal cells	Healthy	HV07	315	5043	0.062462819750148724
Basal cells	Healthy	HV08	377	7713	0.04887851678983534
Basal cells	Healthy	HV09	37	3365	0.01099554234769688
Basal cells	Healthy	HV11	1009	6428	0.15696950840074672
Basal cells	Healthy	HV12	234	8797	0.026599977264976697
Basal cells	Healthy	HV13	81	3515	0.023044096728307255
Deuterosomal cells	RPRA	RPRA11	30	7584	0.003955696202531646
Deuterosomal cells	RPRA	RPRA13	3	3427	0.0008754012255617158
Deuterosomal cells	RPRA	RPRA03	15	11796	0.001271617497456765
Deuterosomal cells	RPRA	RPRA15	2	10096	0.00019809825673534074
Deuterosomal cells	Healthy	HV07	5	5043	0.00099147332936744
Deuterosomal cells	Healthy	HV08	18	7713	0.002333722287047841
Deuterosomal cells	Healthy	HV09	3	3365	0.0008915304606240713
Deuterosomal cells	Healthy	HV11	53	6428	0.008245177349097698
Deuterosomal cells	Healthy	HV12	25	8797	0.0028418779129248607
Deuterosomal cells	Healthy	HV13	5	3515	0.001422475106685633
gdT cells	RPRA	RPRA11	3	7584	0.00039556962025316455
gdT cells	RPRA	RPRA12	7	3296	0.00212378640776699
gdT cells	RPRA	RPRA13	3	3427	0.0008754012255617158
gdT cells	RPRA	RPRA03	39	11796	0.003306205493387589
gdT cells	RPRA	RPRA15	13	10096	0.0012876386687797148
gdT cells	Healthy	HV07	8	5043	0.001586357326987904
gdT cells	Healthy	HV08	10	7713	0.0012965123816932453
gdT cells	Healthy	HV09	78	3365	0.023179791976225855
gdT cells	Healthy	HV11	8	6428	0.0012445550715619166
gdT cells	Healthy	HV12	1	8797	0.00011367511651699443
Proliferating basal cells	RPRA	RPRA11	21	7584	0.002768987341772152
Proliferating basal cells	RPRA	RPRA12	90	3296	0.027305825242718445
Proliferating basal cells	RPRA	RPRA13	163	3427	0.04756346658885322
Proliferating basal cells	RPRA	RPRA03	449	11796	0.0380637504238725
Proliferating basal cells	RPRA	RPRA15	861	10096	0.08528129952456419
Proliferating basal cells	Healthy	HV07	74	5043	0.014673805274638112
Proliferating basal cells	Healthy	HV08	185	7713	0.023985479061325036
Proliferating basal cells	Healthy	HV09	346	3365	0.10282317979197622
Proliferating basal cells	Healthy	HV11	1402	6428	0.2181082762912259
Proliferating basal cells	Healthy	HV12	68	8797	0.007729907923155622
Proliferating basal cells	Healthy	HV13	57	3515	0.016216216216216217
Macrophages	RPRA	RPRA11	2	7584	0.00026371308016877635
Macrophages	RPRA	RPRA12	30	3296	0.009101941747572815
Macrophages	RPRA	RPRA13	49	3427	0.014298220017508025
Macrophages	RPRA	RPRA03	54	11796	0.004577822990844354
Macrophages	RPRA	RPRA15	37	10096	0.0036648177496038034
Macrophages	Healthy	HV07	57	5043	0.011302795954788817
Macrophages	Healthy	HV08	10	7713	0.0012965123816932453
Macrophages	Healthy	HV09	291	3365	0.08647845468053492
Macrophages	Healthy	HV11	61	6428	0.009489732420659614
Macrophages	Healthy	HV12	24	8797	0.002728202796407866
Macrophages	Healthy	HV13	15	3515	0.004267425320056899
Squamous cells	RPRA	RPRA11	26	7584	0.003428270042194093
Squamous cells	RPRA	RPRA12	2691	3296	0.8164441747572816
Squamous cells	RPRA	RPRA13	237	3427	0.06915669681937554
Squamous cells	RPRA	RPRA03	3023	11796	0.25627331298745337
Squamous cells	RPRA	RPRA15	1480	10096	0.14659270998415214
Squamous cells	Healthy	HV07	927	5043	0.18381915526472337
Squamous cells	Healthy	HV08	451	7713	0.05847270841436536
Squamous cells	Healthy	HV09	263	3365	0.07815750371471025
Squamous cells	Healthy	HV11	736	6428	0.11449906658369632
Squamous cells	Healthy	HV12	729	8797	0.08286915994088893
Squamous cells	Healthy	HV13	800	3515	0.22759601706970128
CD8 T cells	RPRA	RPRA11	17	7584	0.002241561181434599
CD8 T cells	RPRA	RPRA12	8	3296	0.0024271844660194173
CD8 T cells	RPRA	RPRA13	9	3427	0.0026262036766851473
CD8 T cells	RPRA	RPRA03	276	11796	0.023397761953204477
CD8 T cells	RPRA	RPRA15	35	10096	0.0034667194928684627
CD8 T cells	Healthy	HV07	85	5043	0.01685504659924648
CD8 T cells	Healthy	HV08	168	7713	0.021781408012446518
CD8 T cells	Healthy	HV09	100	3365	0.029717682020802376
CD8 T cells	Healthy	HV11	89	6428	0.013845675171126323
CD8 T cells	Healthy	HV12	19	8797	0.0021598272138228943
CD8 T cells	Healthy	HV13	2	3515	0.0005689900426742532
CD4 T cells	RPRA	RPRA11	6	7584	0.0007911392405063291
CD4 T cells	RPRA	RPRA12	19	3296	0.0057645631067961165
CD4 T cells	RPRA	RPRA13	8	3427	0.0023344032681645753
CD4 T cells	RPRA	RPRA03	187	11796	0.01585283146829434
CD4 T cells	RPRA	RPRA15	32	10096	0.003169572107765452
CD4 T cells	Healthy	HV07	51	5043	0.010113027959547887
CD4 T cells	Healthy	HV08	70	7713	0.009075586671852716
CD4 T cells	Healthy	HV09	96	3365	0.02852897473997028
CD4 T cells	Healthy	HV11	40	6428	0.006222775357809583
CD4 T cells	Healthy	HV12	7	8797	0.000795725815618961
CD4 T cells	Healthy	HV13	1	3515	0.0002844950213371266
pDC	RPRA	RPRA11	1	7584	0.00013185654008438817
pDC	RPRA	RPRA13	5	3427	0.0014590020426028597
pDC	RPRA	RPRA03	3	11796	0.000254323499491353
pDC	RPRA	RPRA15	2	10096	0.00019809825673534074
pDC	Healthy	HV07	5	5043	0.00099147332936744
pDC	Healthy	HV08	11	7713	0.0014261636198625697
pDC	Healthy	HV09	185	3365	0.0549777117384844
pDC	Healthy	HV11	14	6428	0.0021779713752333543
pDC	Healthy	HV12	2	8797	0.00022735023303398886
Mast cells	RPRA	RPRA11	1	7584	0.00013185654008438817
Mast cells	RPRA	RPRA12	1	3296	0.00030339805825242716
Mast cells	RPRA	RPRA13	6	3427	0.0017508024511234317
Mast cells	RPRA	RPRA03	8	11796	0.0006781959986436081
Mast cells	RPRA	RPRA15	3	10096	0.0002971473851030111
Mast cells	Healthy	HV07	31	5043	0.006147134642078128
Mast cells	Healthy	HV08	13	7713	0.0016854660962012187
Mast cells	Healthy	HV09	84	3365	0.024962852897474
Mast cells	Healthy	HV11	5	6428	0.0007778469197261979
Mast cells	Healthy	HV12	1	8797	0.00011367511651699443
Erythrocytes	RPRA	RPRA12	2	3296	0.0006067961165048543
Erythrocytes	RPRA	RPRA03	42	11796	0.003560528992878942
Erythrocytes	Healthy	HV08	12	7713	0.0015558148580318942
Erythrocytes	Healthy	HV09	169	3365	0.05022288261515602
Erythrocytes	Healthy	HV11	47	6428	0.00731176104542626
Monocytes	RPRA	RPRA12	12	3296	0.0036407766990291263
Monocytes	RPRA	RPRA13	9	3427	0.0026262036766851473
Monocytes	RPRA	RPRA03	23	11796	0.001949813496100373
Monocytes	RPRA	RPRA15	26	10096	0.0025752773375594296
Monocytes	Healthy	HV07	6	5043	0.001189767995240928
Monocytes	Healthy	HV08	3	7713	0.00038895371450797355
Monocytes	Healthy	HV09	162	3365	0.048142644873699854
Monocytes	Healthy	HV11	7	6428	0.0010889856876166771
Monocytes	Healthy	HV12	1	8797	0.00011367511651699443
DC2	RPRA	RPRA12	5	3296	0.001516990291262136
DC2	RPRA	RPRA13	14	3427	0.004085205719288007
DC2	RPRA	RPRA03	55	11796	0.004662597490674805
DC2	RPRA	RPRA15	19	10096	0.001881933438985737
DC2	Healthy	HV07	36	5043	0.007138607971445568
DC2	Healthy	HV08	5	7713	0.0006482561908466226
DC2	Healthy	HV09	321	3365	0.09539375928677563
DC2	Healthy	HV11	18	6428	0.0028002489110143126
DC2	Healthy	HV12	4	8797	0.0004547004660679777
DC2	Healthy	HV13	5	3515	0.001422475106685633
B cells	RPRA	RPRA12	6	3296	0.0018203883495145632
B cells	RPRA	RPRA13	6	3427	0.0017508024511234317
B cells	RPRA	RPRA03	21	11796	0.001780264496439471
B cells	RPRA	RPRA15	13	10096	0.0012876386687797148
B cells	Healthy	HV07	46	5043	0.009121554630180448
B cells	Healthy	HV08	12	7713	0.0015558148580318942
B cells	Healthy	HV09	59	3365	0.017533432392273403
B cells	Healthy	HV11	8	6428	0.0012445550715619166
B cells	Healthy	HV12	5	8797	0.0005683755825849721
B cells	Healthy	HV13	1	3515	0.0002844950213371266
MMP9 basal cells	RPRA	RPRA13	10	3427	0.0029180040852057193
MMP9 basal cells	RPRA	RPRA03	55	11796	0.004662597490674805
MMP9 basal cells	RPRA	RPRA15	44	10096	0.004358161648177496
MMP9 basal cells	Healthy	HV07	3	5043	0.000594883997620464
MMP9 basal cells	Healthy	HV08	23	7713	0.0029819784778944637
MMP9 basal cells	Healthy	HV09	11	3365	0.0032689450222882616
MMP9 basal cells	Healthy	HV11	75	6428	0.011667703795892968
MMP9 basal cells	Healthy	HV12	17	8797	0.0019324769807889054
MMP9 basal cells	Healthy	HV13	69	3515	0.019630156472261736
Fibroblasts	RPRA	RPRA13	18	3427	0.005252407353370295
Fibroblasts	RPRA	RPRA03	1	11796	8.477449983045101e-05
Fibroblasts	RPRA	RPRA15	1	10096	9.904912836767037e-05
Fibroblasts	Healthy	HV07	4	5043	0.000793178663493952
Fibroblasts	Healthy	HV08	15	7713	0.0019447685725398677
Fibroblasts	Healthy	HV09	7	3365	0.0020802377414561664
Fibroblasts	Healthy	HV12	5	8797	0.0005683755825849721
Fibroblasts	Healthy	HV13	24	3515	0.0068278805120910386
Erythrocytes	RPRA	RPRA11	0	7584	0.0
Monocytes	RPRA	RPRA11	0	7584	0.0
DC2	RPRA	RPRA11	0	7584	0.0
B cells	RPRA	RPRA11	0	7584	0.0
MMP9 basal cells	RPRA	RPRA11	0	7584	0.0
Fibroblasts	RPRA	RPRA11	0	7584	0.0
Mucous cells	RPRA	RPRA12	0	3296	0.0
Ionocytes	RPRA	RPRA12	0	3296	0.0
Deuterosomal cells	RPRA	RPRA12	0	3296	0.0
pDC	RPRA	RPRA12	0	3296	0.0
MMP9 basal cells	RPRA	RPRA12	0	3296	0.0
Fibroblasts	RPRA	RPRA12	0	3296	0.0
Erythrocytes	RPRA	RPRA13	0	3427	0.0
Erythrocytes	RPRA	RPRA15	0	10096	0.0
Erythrocytes	Healthy	HV07	0	5043	0.0
Ionocytes	Healthy	HV11	0	6428	0.0
Fibroblasts	Healthy	HV11	0	6428	0.0
Erythrocytes	Healthy	HV12	0	8797	0.0
gdT cells	Healthy	HV13	0	3515	0.0
pDC	Healthy	HV13	0	3515	0.0
Mast cells	Healthy	HV13	0	3515	0.0
Erythrocytes	Healthy	HV13	0	3515	0.0
Monocytes	Healthy	HV13	0	3515	0.0
